# R-SPONDIN2^+^ Mesenchymal Cells Form the Bud Tip Progenitor Niche During Human Lung Development

**DOI:** 10.1101/2021.04.05.438484

**Authors:** Renee F.C. Hein, Joshua H. Wu, Yu-Hwai Tsai, Angeline Wu, Alyssa J. Miller, Emily M. Holloway, Tristan Frum, Ansley S. Conchola, Emmanuelle Szenker-Ravi, Bruno Reversade, Kelley S. Yan, Calvin J. Kuo, Jason R. Spence

## Abstract

Mammalian respiratory system development is regulated by complex reciprocal signaling events that take place between epithelial cells and the surrounding mesenchymal cells; however, mesenchymal heterogeneity and function in the developing human lung is poorly understood. We interrogated single cell RNA sequencing data from multiple human lung specimens and identified a mesenchymal cell population present during development that is highly enriched for expression of the WNT agonist *R-SPONDIN2* (*RSPO2*), and we found that adjacent epithelial bud tip progenitors are enriched for the RSPO2 receptor *LGR5*. By carrying out functional experiments using organoid models, lung explant cultures, and FACS-isolated *RSPO2*^+^ mesenchyme, we show that RSPO2 is a critical niche cue that potentiates WNT signaling in human lung progenitors to maintain their multipotency.
