## Supplemental Tables S1 for "R-SPONDIN2^+^ Mesenchymal Cells Form the Bud Tip Progenitor Niche During Human Lung Development"

### Sheet: Basal
KRT15
KRT5
S100A2
AQP3
MIR205HG
ZFP36
TACSTD2
SFN
KRT19
BHLHE40
JUNB
KLF5
CD9
F3
HCAR3
PERP
CSTA
HSPB1
JUN
HCAR2
FOS
CALML3
ADH7
IL33
CAPNS2
SERPINB5
PKP1
TP63
PNCK
RPLP1
LSP1
IGFBP3
ARL4D
KRT13
EGR1
GJB2
FOSB
DLK2
PLP2
LMNA
IGFBP2
MYC
ATF3
MPZL2
ZFP36L1
IGF2
ACKR3
PVRL1
MEG3
DUSP1

### Sheet: Bud Tip Adjacent
SFTPC
NPC2
TESC
CA2
ETV5
ASPSCR1
WIF1
CD36
SFTA3
CPM
MFSD2A
TPD52L1
IGFBP7
TPM1
ATP11A
FTL
ID2
COL9A3
BAMBI
SLC34A2
TMSB10
ADAMTS1
MEST
MARCKSL1
NREP
CLDN6
HNRNPA1
NOTUM
PIK3C2G
NPM1
GSTM3
EDNRB
CLDN2
RPL5
RPL6
RPS23
RPL3
RPS3A
HAS3
RPLP0
EEF1A1
RPL11
RPS6
NAPSA
RPL7A
RPS26
RPS3
RPS7
RPSA
GNB2L1

### Sheet: Bud Tip Progenitor
SFTPC
NPC2
TESC
CA2
ETV5
ASPSCR1
WIF1
CD36
SFTA3
CPM
MFSD2A
TPD52L1
IGFBP7
TPM1
ATP11A
FTL
ID2
COL9A3
BAMBI
SLC34A2
TKT
ID3

### Sheet: Club
SCGB1A1
KRT4
WFDC2
MSLN
SERPINB3
IGF2
S100A9
SLPI
S100P
ANXA1
MUC4
KRT19
UPK1B
CYP2F1
S100A6
CEACAM6
RHOV
LCN2
C19orf33
APOBEC3A
FAM3D
TNNT3
LYPD2
LSP1
ASS1
SERPINB2
GPR110
PDE4C
TCN1
TFF3
MUC20
TACSTD2
ELF3
GABRP
SLC16A9
KRT7
LGALS3
FUT3
PLAC8
VMO1
C15orf48
AQP3
KLF5
FABP5
CLDN4
A4GALT
CXCL17
CSTA
F3
IGFBP3

### Sheet: Goblet
PIGR
LYZ
MUC5B
BPIFB1
FCGBP
CEACAM5
ZG16B
HCK
RP11-1143G9.4
TSPAN8
TGM2
CAPN8
LCN2
CREB3L1
SFTPA2
SCGB3A1
CEACAM6
FAM3D
TFF3
SPINK5
BMPR1B
SLPI
DEFB1
SLC4A4
MT3
KLK11
ITLN1
LRMP
GSTA2
XBP1
CP
S100P
RP11-294O2.2
RARRES1
HBM
HLA-DRA
SPDEF
GSTA1
FAM46C
GALNT12
FKBP11
HBA1
AHSP
WFDC2
TIMP1
HBA2
KIAA1244
SCGB1A1
SOD3
CXCL17

### Sheet: Multiciliated
TMEM190
CAPS
C9orf24
C20orf85
C1orf194
FAM183A
OMG
RP11-356K23.1
PIFO
AGR3
RSPH1
ODF3B
SNTN
DYNLRB2
FABP6
DNAAF1
CCDC78
TSPAN1
TPPP3
C5orf49
MS4A8
C9orf116
CAPSL
C9orf117
CETN2
SMIM22
AC013264.2
MORN5
CRIP1
TSPAN19
TMC5
MRPS31
CDHR3
FAM92B
MORN2
TUBB4B
FAM216B
CCDC17
C1orf192
C21orf58
PSENEN
ZMYND10
C22orf15
LRRIQ1
EFHC1
SLC44A4
C11orf88
LRRC46
DYNLL1
CCDC11

### Sheet: Neuroendocrine
GRP
CHGA
ASCL1
RPRM
BEX1
CALCA
SCGN
MIAT
SST
HEPACAM2
TMEM176B
TMEM176A
SCG5
UCHL1
SLC35D3
CHGB
DDC
SCG2
SCG3
APLP1
SYT1
INSM1
PROX1
CRMP1
PHGR1
KCNH6
DUSP26
PGAM2
SNAP25
CPLX2
RGS4
PCSK2
NRXN1
SYT4
CADPS
SCN3A
PTPRN
SRRM4
GFRA3
RUNDC3A
TCERG1L
KIF1A
ELAVL4
DNAJC12
RAB3B
NOL4
TAGLN3
VWA5B2
NEURL1
PCSK1N

### Sheet: Secretory Progenitor
SCGB3A2
SFTPB
CYB5A
VIM
LMO3
FMO2
AARD
MGST1
CFH
HOPX
TMSB4X
CFHR1
C16orf89
CYTL1
CFTR
HNMT
CXCL17
CLU
SSR4
C3
PTP4A1
SERPINF1
GDF15
RNU12
KLHL24
SPINK1
DSTN
SFTA2
RNASE1
PTP4A2
XBP1
STEAP4
IFITM3
ERP27
RAMP2
IFITM2
SLC4A4
PCDH20
SERPINI1
SCUBE2
HPGD
NDRG1
CP
MET
CHN1
ASAH1
BTG1
KIAA1324
TSPAN4
SERPINA1
